# Skeletal Muscle Stem Cells Modulate Niche Function in Duchenne Muscular Dystrophy through YY1-CCL5 Axis

**DOI:** 10.1101/2024.01.13.575317

**Authors:** Yang Li, Chuhan Li, Qiang Sun, Fengyuan Chen, Yeelo Cheung, Yu Zhao, Ting Xie, Bénédicte Chazaud, Hao Sun, Huating Wang

**Author notes:** Co-correspondence: Huating Wang, 507A Li Ka Shing Institute of Health Sciences, Prince of Wales Hospital, Chinese University of Hong Kong, Hong Kong SAR, China.

## Abstract

Stem cell activity is known to be tightly regulated by both intrinsic and extrinsic pathways but less is known about whether and how stem cells modulate their niche microenvironment. Adult skeletal muscle stem cells (MuSCs) are indispensable for muscle regeneration and also tightly regulated by macrophages (MPs) and fibro-adipogenic progenitors (FAPs) in the niche. Deregulated MuSC/MP/FAP interactions and the ensuing inflammation and fibrosis are hallmarks of dystrophic muscle. Here in this study we demonstrate that intrinsic deletion of transcription factor YY1 in MuSCs exacerbates dystrophic pathologies by altering the cellular composition and heterogeneity of MPs and FAPs. Further analysis reveals that the YY1 loss induces the expression of immune genes in MuSCs, including *Ccl5*. Augmented secretion of CCL5 from MuSCs promotes the recruitment of MPs via CCL5/CCR5 mediated crosstalk, which subsequently hinders the apoptosis and clearance of FAPs through elevated TGFβ1 accumulation. Maraviroc mediated pharmacological blockade of the CCL5/CCR5 axis effectively mitigates muscle dystrophy and improves muscle performance. Lastly, we further demonstrate that YY1 represses *Ccl5* transcription in MuSCs by directly binding to its enhancer thus facilitating promoter-enhancer looping. Altogether, our study has demonstrated the previously unappreciated role of MuSCs in actively shaping their niche microenvironment through secreting immunomodulatory cytokines, and has also provided novel insight into the therapeutic intervention of muscle dystrophy.
