## Supplementary material for "Skeletal Muscle Stem Cells Modulate Niche Function in Duchenne Muscular Dystrophy through YY1-CCL5 Axis": Suppl. Table S1

### Sheet: Oligo sequence
Supplementary Table S1. Sequences of oligonucleotides used in the study
Genotyping primers
Name	Sequence (5'-3')
Yy1 flox F	TAGAGAATAGGAACTTCGGCCGCA
Yy1 flox R	CCAAAGTTCGAAACCTGCTTTCCT
Pax7-Cre-ER-common	CTGTGCTGGGACTTCTTCCT
Pax7-Cre-ER-WT-R	AGACTCAGGGCTTGGGAAGG
Pax7-Cre-ER--Mut-R	AAAGACGGCAATATGGTGGA
R26R-Eyfp common	AAAGTCGCTCTGAGTTGTTAT
R26R-Eyfp -WT	GGAGCGGGAGAAATGGATATG
R26R-Eyfp -Mut	AAGACCGCGAAGAGTTTGTC
qRT-PCR primers
Name	Sequence (5'-3')
18s-F	GTAACCCGTTGAACCCCATT
18s-R	CCATCCAATCGGTAGTAGCG
Yy1-F	ATGTGGTCCTCGGATGAAAA
Yy1-R	CTTTGTGCAGCCTTTATGAG
Ccl4-F	TCTCCTCTTGCTCGTGGCT
Ccl4-R	TCTCCTGAAGTGGCTCCTCC
Ccl5-F	TTCCCTGTCATTGCTTGCTC
Ccl5-R	ATTTCTTGGGTTTGCTGTGC
Ccr5-F	CATCGATTATGGTATGTCAGCACC
Ccr5-R	CAGAATGGTAGTGTGAGCAGGAA
α/sma-F	GAGGCACCACTGAACCCTAA
α/sma-R	CATCTCCAGAGTCCAGCACA
Fn1-F	CGAGGTGACAGAGACCACAA
Fn1-R	CTGGAGTCAAGCCAGACACA
Col1a1-F	TTCACCTACAGCACGCTTGTG
Col1a1-R	GATGACTGTCTTGCCCCAAGTT
Col11a1-F	TAGGACCACAGGGACCAACT
Col11a1-R	CTGAGATACCTTGAGGCCCG
iNos-F	GCAGAGATTGGAGGCCTTGTG
iNos-R	GGGTTGTTGCTGAACTTCCAGTC
Tnfα-F	CAGGAGGGAGAACAGAAACTCCA
Tnfα-R	CCTGGTTGGCTGCTTGCTT
Cd206-F	CAGGTGTGGGCTCAGGTAGT
Cd206-R	TGTGGTGAGCTGAAAGGTGA
Tgfβ1-F	CACCGGAGAGCCCTGGATA
Tgfβ1-F	TGTACAGCTGCCGCACACA
C/Ebrα-F	CAAGAACAGCAACGAGTACCG
C/Ebrα-R	GTCACTGGTCAACTCCAGCAC
Pparγ-F	TCAGCTCTGTGGACCTCTCC
Pparγ-R	ACCCTTGCATCCTTCACAAG
Fasn-F	GAGGACACTCAAGTGGCTGA
Fasn-R	GTGAGGTTGCTGTCGTCTGT
aP2-F	GATGCCTTTGTGGGAACCT
aP2-R	CTGTCGTCTGCGGTGATTT
Alp-F	CAAACAGGAGAGCCACTTCA
Alp-R	GGACAGGACACACACACACA
Ocn-F	AAGCAGGAGGGCAATAAGGT
Ocn-R	TTTGTAGGCGGTCTTCAAGC
Bmp2-F	GTGCTTCTTAGACGGACTGCGGTCTCCTA
Bmp2-R	GCCTGAGTGCCTGCGGTACAGATCTAG
Runx2-F	GACGAGGCAAGAGTTTCACC
Runx2-R	GGACCGTCCACTGTCACTTT
Cox2-F	GCCGACTAAATCAAGCAACA
Cox2-R	CAATGGGCATAAAGCTATGG GAGGATACCACTCCCAACAGACC
Il-6-F	AAGTGCATCATCGTTGTTCATACA
Il-6-R	CCCTTTGCTATGGTGTCCTT
Il-10-F	TGGTTTCTCTTCCCAAGACC
Il-10-R	GGCATTGTGGATGAGTGTTG
Lgf1-F	GTCTTGGGCATGTCAGTGTG
Lgf1-R
Luciferase repotrer primers
Name	Sequence (5'-3')
Enhancer-F	CGACGCGTTAGGCACCTCGCAACTCCAA
Enhancer-R	CGACGCGTAGGTGGACTGGGAAAACCTTTAG
Promoter-F	GTCAGCCCCATTTCTTTTCTCACTATGAAATG
Promoter-R	AAGCTTGATTGAATGCTAAGCATCCTCCTG
3C-qPCR primers
Name	Sequence (5'-3')
TH-F	AGGCTGGCTTTGAACTCATCATCTTTTA
TH-R	TGGTAGGACTCCCACTTGAGAATGTTAT
TT-F	AAGCAGTAAGGCTCAGGGATTGTTTGGG
TT-R	GCTTGCAATGCCACTCAGGAAGCTGTTA
HH-F	TCAAGTCTGATTAAATAAGGATCAAGCCA
HH-R	GGCCAGCGAAATGTCACATCAGGTAG
HT-F	GAGTCAAGGGATCTGATAGGGCTACA
HT-R	AAACGAACAAATAAGAAAAGTGGAAG
NC1-F	GCGCATCACAGCATACATGCAGAAGTCA
NC1-R	GTGAATGGTGGGCACAGGAAAGCTTGGG
NC2-F	ACAGCTGGAACATTTGGGTCTCAATTTC
NC2-R	TGTCTAGGAGTCAAGGGATCTGATAGGG
NC3-F	GGGGAAGGTAGGAGGAGGTTGAGGATGG
NC3-R	CAAGGGATCTGATAGGGCTACAAAGAAT
NC4-F	TGTGGGATTACCTGGAACCGGTGTTATG
NC4-R	GTGAATGGTGGGCACAGGAAAGCTTCAG
NC5-F	TGCAGAGTGAGATAGGAACTGAGTTGGA
NC5-R	TGTCTAGGAGTCAAGGGATCTGATAGGG
NC6-F	GGCTTTGGAGGCAAGCTGGTCTGGGTTT
NC6-R	TGTCTAGGAGTCAAGGGATCTGATAGGG
NC7-F	CCAGCTTTGGGGAGACTAAGCCAGAAGT
NC7-R	TGTCTAGGAGTCAAGGGATCTGATAGGG
NC8-F	CTGCCTCCCAAGTGCTGGGATTAAAGGT
NC8-F	TCAAGGGATCTGATAGGGCTACAAAGAA
NC9-F	CTCAGTAGGAACAAGACAAAATGTGGAC
NC9-R	GGGATCTGATAGGGCTACAAAGAATCTC
NC10-F	CACAAAGCACAAGTGGGTAAAGATGGA
NC10-R	CAAGGGATCTGATAGGGCTACAAAGAA
NC11-F	AGTGAAGGAATGAACAAAGGGAAAAGT
NC11-R	GTCTAGGAGTCAAGGGATCTGATAGGG
NC12-F	TACCAGATGCTAGACTCAGGTTGTCAA
NC12-R	GGATCTGATAGGGCTACAAAGAATCTC
NC13-F	CAAAGTCATACTGGTCTTTGCTAAAAT
NC13-R	GTCTGTTTGTCTAGGAGTCAAGGGATC
NC14-F	GGCCTATGTTCTGAGATGAGATTCATA
NC14-R	TTGTCTAGGAGTCAAGGGATCTGATAG
NC15-F	ATCTCCCTTACTCCTTGAAGTCTATTT
NC15-R	GGATCTGATAGGGCTACAAAGAATCTC
NC16-F	CCTAGTGGACTCTGTCTCAGACCCCAAG
NC16-R	GGAGTCAAGGGATCTGATAGGGCTACAA
NC17-F	GATCTGGGGAATTTGACTTAAAATAATA
NC17-R	TGTCTGTTTGTCTAGGAGTCAAGGGATC
NC18-F	TGAAGGTTTTATTTCTTGCTCATGTTTATC
NC18-R	TGTCTGTTTGTCTAGGAGTCAAGGGATC
NC19-F	AGGCAAAACATATTCTGAGGGATAATGG
NC19-R	AGTCAAGGGATCTGATAGGGCTACAAAG
NC20-F	ATGGCAGACATAGGTAGGCAGCAGAAAG
NC20-R	GTCAAGGGATCTGATAGGGCTACAAAGA
ChIP-qPCR primers
Name	Sequence (5'-3')
ChIP-sg1-F	ACCTAACCGCTGGCACTA
ChIP-sg1-R	TCTGTCCCGTCTTTCTCG
ChIP-sg2-F	CTAACCGCTGGCACTAAA
ChIP-sg2-R	GCTAATCTGAGGGAAGAC
ChIP-sg3-F	CTAACCGCTGGCACTAAA
ChIP-sg3-R	CATTGCTAATCTGAGGGA
ChIP-sg4-F	AACTCACAGATCCACCTAA
ChIP-sg4-R	TAACTTCACTTCAGCCTAG
ChIP-sg5-F	CACAGATCCACCTAACCG
ChIP-sg5-R	ATGAGATTTCTAGCTCCTC
lentiguide-sg1-F	CACCGTGTATGATCAAATCTGCAAT
lentiguide-sg1-R	AAACATTGCAGATTTGATCATACAC
lentiguide-sg2-F	CACCGACACATCCCTCCAGGTGGAC
lentiguide-sg2-R	AAACGTCCACCTGGAGGGATGTGTC
lentiguide-sg3-F	CACCGCAGTATCATTGCTAATCTGA
lentiguide-sg3-R	AAACTCAGATTAGCAATGATACTGC
lentiguide-sg4-F	CACCGCACATCCCTCCAGGTGGACT
lentiguide-sg4-R	AAACAGTCCACCTGGAGGGATGTGC
lentiguide-sg5-F	CACCGTTGATCATACACATCCCTCC
lentiguide-sg5-R	AAACGGAGGGATGTGTATGATCAAC
